# Morphology and gene expression profiling provide complementary information for mapping cell state

**DOI:** 10.1101/2021.10.21.465335

**Authors:** Gregory P. Way, Ted Natoli, Adeniyi Adeboye, Lev Litichevskiy, Andrew Yang, Xiaodong Lu, Juan C. Caicedo, Beth A. Cimini, Kyle Karhohs, David J. Logan, Mohammad H. Rohban, Maria Kost-Alimova, Kate Hartland, Michael Bornholdt, Srinivas Niranj Chandrasekaran, Marzieh Haghighi, Erin Weisbart, Shantanu Singh, Aravind Subramanian, Anne E. Carpenter

## Abstract

Morphological and gene expression profiling can cost-effectively capture thousands of features in thousands of samples across perturbations by disease, mutation, or drug treatments, but it is unclear to what extent the two modalities capture overlapping versus complementary information. Here, using both the L1000 and Cell Painting assays to profile gene expression and cell morphology, respectively, we perturb A549 lung cancer cells with 1,327 small molecules from the Drug Repurposing Hub across six doses, providing a data resource including dose-response data from both assays. The two assays capture both shared and complementary information for mapping cell state. Cell Painting profiles from compound perturbations are more reproducible and show more diversity, but measure fewer distinct groups of features. Applying unsupervised and supervised methods to predict compound mechanisms of action (MOA) and gene targets, we find that the two assays provide a partially shared, but also a complementary view of drug mechanisms. Given the numerous applications of profiling in biology, our analyses provide guidance for planning experiments that profile cells for detecting distinct cell types, disease phenotypes, and response to chemical or genetic perturbations.
