## Supplementary Table 3 for "Morphology and gene expression profiling provide complementary information for mapping cell state"

geneSet	description	link	size	overlap	expect	enrichmentRatio	pValue	FDR	overlapId	database	userId	compound	broad_id	moa	target
GO:0003824	catalytic activity	http://amigo.geneontology.org/amigo/term/GO:0003824	448	22	13.92497320471597	1.5798953201970443	0.001851467074810098	1	329;998;1017;1026;1643;1738;1983;2778;3162;5255;5603;8318;9133;10038;10730;23139;23536;27244;55008;55256;55699;60493	geneontology_Molecular_Function	PHKA1;MAST2;SESN1;CDK2;IARS2;CDKN1A;MAPK13;DLD;CDC42;HMOX1;ADAT1;BIRC2;HERC6;CDC45;ADI1;YME1L1;FASTKD5;GNAS;CCNB2;EIF5;DDB2;PARP2	alisertib	BRD-K75295174	aurora kinase inhibitor	AURKA
GO:0004674	protein serine/threonine kinase activity	http://amigo.geneontology.org/amigo/term/GO:0004674	68	7	2.1136120042872455	3.311866125760649	0.0034387253127683426	1	998;1017;1026;5255;5603;9133;23139	geneontology_Molecular_Function	PHKA1;MAST2;CDK2;CDKN1A;MAPK13;CDC42;CCNB2	alisertib	BRD-K75295174	aurora kinase inhibitor	AURKA
GO:1902554	serine/threonine protein kinase complex	http://amigo.geneontology.org/amigo/term/GO:1902554	23	4	0.714898177920686	5.595202398800599	0.004434779012462031	1	1017;1026;5255;9133	geneontology_Cellular_Component	PHKA1;CDK2;CDKN1A;CCNB2	alisertib	BRD-K75295174	aurora kinase inhibitor	AURKA
GO:0140096	catalytic activity, acting on a protein	http://amigo.geneontology.org/amigo/term/GO:0140096	207	13	6.434083601286174	2.020489755122439	0.0049195169334668165	1	329;998;1017;1026;1643;5255;5603;9133;10038;10730;23139;55008;60493	geneontology_Molecular_Function	PHKA1;MAST2;CDK2;CDKN1A;MAPK13;CDC42;BIRC2;HERC6;YME1L1;FASTKD5;CCNB2;DDB2;PARP2	alisertib	BRD-K75295174	aurora kinase inhibitor	AURKA
GO:0043232	intracellular non-membrane-bounded organelle	http://amigo.geneontology.org/amigo/term/GO:0043232	322	17	10.008574490889604	1.698543585350182	0.006010303990747867	1	329;998;1017;1026;2553;3162;7416;8204;8318;9093;9133;10038;10320;23139;27244;60493;85236	geneontology_Cellular_Component	MAST2;IKZF1;SESN1;CDK2;CDKN1A;NRIP1;CDC42;HMOX1;BIRC2;CDC45;VDAC1;DNAJA3;HIST1H2BK;FASTKD5;CCNB2;GABPB1;PARP2	alisertib	BRD-K75295174	aurora kinase inhibitor	AURKA
GO:1902911	protein kinase complex	http://amigo.geneontology.org/amigo/term/GO:1902911	25	4	0.7770632368703109	5.147586206896551	0.006066026328185314	1	1017;1026;5255;9133	geneontology_Cellular_Component	PHKA1;CDK2;CDKN1A;CCNB2	alisertib	BRD-K75295174	aurora kinase inhibitor	AURKA
GO:1901363	heterocyclic compound binding	http://amigo.geneontology.org/amigo/term/GO:1901363	415	20	12.89924973204716	1.550477773161612	0.0060873681156373705	1	998;1017;1643;1738;1983;2553;2778;3162;5603;8204;8318;9093;10038;10320;10730;23139;23536;55699;60493;85236	geneontology_Molecular_Function	MAST2;IKZF1;CDK2;IARS2;MAPK13;DLD;NRIP1;CDC42;HMOX1;ADAT1;CDC45;DNAJA3;HIST1H2BK;YME1L1;FASTKD5;GNAS;EIF5;DDB2;GABPB1;PARP2	alisertib	BRD-K75295174	aurora kinase inhibitor	AURKA
GO:0004672	protein kinase activity	http://amigo.geneontology.org/amigo/term/GO:0004672	96	8	2.9839228295819935	2.6810344827586206	0.006483551693447387	1	998;1017;1026;5255;5603;9133;23139;60493	geneontology_Molecular_Function	PHKA1;MAST2;CDK2;CDKN1A;MAPK13;CDC42;FASTKD5;CCNB2	alisertib	BRD-K75295174	aurora kinase inhibitor	AURKA
GO:0043228	non-membrane-bounded organelle	http://amigo.geneontology.org/amigo/term/GO:0043228	325	17	10.10182207931404	1.6828647214854113	0.006699710332611741	1	329;998;1017;1026;2553;3162;7416;8204;8318;9093;9133;10038;10320;23139;27244;60493;85236	geneontology_Cellular_Component	MAST2;IKZF1;SESN1;CDK2;CDKN1A;NRIP1;CDC42;HMOX1;BIRC2;CDC45;VDAC1;DNAJA3;HIST1H2BK;FASTKD5;CCNB2;GABPB1;PARP2	alisertib	BRD-K75295174	aurora kinase inhibitor	AURKA
GO:0097159	organic cyclic compound binding	http://amigo.geneontology.org/amigo/term/GO:0097159	419	20	13.02357984994641	1.535676076043124	0.006957413352423281	1	998;1017;1643;1738;1983;2553;2778;3162;5603;8204;8318;9093;10038;10320;10730;23139;23536;55699;60493;85236	geneontology_Molecular_Function	MAST2;IKZF1;CDK2;IARS2;MAPK13;DLD;NRIP1;CDC42;HMOX1;ADAT1;CDC45;DNAJA3;HIST1H2BK;YME1L1;FASTKD5;GNAS;EIF5;DDB2;GABPB1;PARP2	alisertib	BRD-K75295174	aurora kinase inhibitor	AURKA
GO:0052548	regulation of endopeptidase activity	http://amigo.geneontology.org/amigo/term/GO:0052548	46	5	0.5916398713826366	8.45108695652174	1.432675833663577e-4	0.20555635942589628	355;4609;5696;5721;6195	geneontology_Biological_Process	PSMB8;FAS;RPS6KA1;MYC;PSME2	aphidicolin	BRD-K85140930	rna synthesis inhibitor	unknown
GO:0052547	regulation of peptidase activity	http://amigo.geneontology.org/amigo/term/GO:0052547	47	5	0.6045016077170418	8.271276595744682	1.5928427696698666e-4	0.20555635942589628	355;4609;5696;5721;6195	geneontology_Biological_Process	PSMB8;FAS;RPS6KA1;MYC;PSME2	aphidicolin	BRD-K85140930	rna synthesis inhibitor	unknown
GO:0051246	regulation of protein metabolic process	http://amigo.geneontology.org/amigo/term/GO:0051246	268	9	3.4469453376205785	2.611007462686567	0.0011139910834782052	0.7524052089231269	355;1026;1983;4609;5696;5721;6195;11137;55012	geneontology_Biological_Process	PSMB8;CDKN1A;FAS;RPS6KA1;EIF5;MYC;PSME2;PPP2R3C;PWP1	aphidicolin	BRD-K85140930	rna synthesis inhibitor	unknown
GO:0009267	cellular response to starvation	http://amigo.geneontology.org/amigo/term/GO:0009267	19	3	0.24437299035369775	12.276315789473685	0.001405701903502199	0.7524052089231269	355;1026;27244	geneontology_Biological_Process	CDKN1A;FAS;SESN1	aphidicolin	BRD-K85140930	rna synthesis inhibitor	unknown
GO:0051336	regulation of hydrolase activity	http://amigo.geneontology.org/amigo/term/GO:0051336	114	6	1.4662379421221865	4.092105263157895	0.0014575846743958287	0.7524052089231269	355;1983;4609;5696;5721;6195	geneontology_Biological_Process	PSMB8;FAS;RPS6KA1;EIF5;MYC;PSME2	aphidicolin	BRD-K85140930	rna synthesis inhibitor	unknown
GO:0010950	positive regulation of endopeptidase activity	http://amigo.geneontology.org/amigo/term/GO:0010950	21	3	0.27009646302250806	11.107142857142856	0.0019013236021890867	0.8049177638516286	355;4609;5721	geneontology_Biological_Process	FAS;MYC;PSME2	aphidicolin	BRD-K85140930	rna synthesis inhibitor	unknown
GO:0030162	regulation of proteolysis	http://amigo.geneontology.org/amigo/term/GO:0030162	82	5	1.0546623794212218	4.740853658536586	0.002249728139546825	0.8049177638516286	355;4609;5696;5721;6195	geneontology_Biological_Process	PSMB8;FAS;RPS6KA1;MYC;PSME2	aphidicolin	BRD-K85140930	rna synthesis inhibitor	unknown
GO:0042594	response to starvation	http://amigo.geneontology.org/amigo/term/GO:0042594	23	3	0.2958199356913183	10.141304347826088	0.0024949020189124482	0.8049177638516286	355;1026;27244	geneontology_Biological_Process	CDKN1A;FAS;SESN1	aphidicolin	BRD-K85140930	rna synthesis inhibitor	unknown
GO:0010952	positive regulation of peptidase activity	http://amigo.geneontology.org/amigo/term/GO:0010952	24	3	0.3086816720257235	9.71875	0.0028304733376858238	0.8117168538407901	355;4609;5721	geneontology_Biological_Process	FAS;MYC;PSME2	aphidicolin	BRD-K85140930	rna synthesis inhibitor	unknown
GO:0050790	regulation of catalytic activity	http://amigo.geneontology.org/amigo/term/GO:0050790	244	8	3.1382636655948555	2.5491803278688523	0.0035707416874002362	0.921608429518001	355;1026;1983;4609;5696;5721;6195;55012	geneontology_Biological_Process	PSMB8;CDKN1A;FAS;RPS6KA1;EIF5;MYC;PSME2;PPP2R3C	aphidicolin	BRD-K85140930	rna synthesis inhibitor	unknown
GO:0009628	response to abiotic stimulus	http://amigo.geneontology.org/amigo/term/GO:0009628	143	27	14.407288317256162	1.8740514804344592	3.3231582817583316e-4	0.22469419643273	847;1019;1027;1111;1906;1956;2625;3157;3162;3303;3329;4780;4891;5111;5468;5601;5743;7099;7157;8061;8553;9053;9261;9531;10206;10273;79073	geneontology_Biological_Process	TRIM13;BHLHE40;GATA3;MAPK9;SLC11A2;CAT;STUB1;EGFR;NFE2L2;TMEM109;MAP7;HMGCS1;CDKN1B;PCNA;FOSL1;HMOX1;PPARG;BAG3;TP53;CDK4;HSPD1;PTGS2;EDN1;TLR4;HSPA1A;CHEK1;MAPKAPK2	at13387	NA	NA	NA
GO:0009058	biosynthetic process	http://amigo.geneontology.org/amigo/term/GO:0009058	431	59	43.42336548767417	1.3587155057510985	4.995038167434629e-4	0.22469419643273	652;847;1017;1019;1022;1027;1111;1738;1906;1956;2625;2817;2908;3157;3162;3202;3303;3315;3329;4282;4303;4780;4860;4891;5111;5427;5468;5743;5831;5867;5873;5982;6182;6697;7088;7099;7157;8061;8204;8520;8553;8895;9261;9519;9531;9926;10007;10057;10206;10221;10610;11142;23210;23636;51071;55748;57804;79071;116832	geneontology_Biological_Process	PNP;CNDP2;RFC2;TRIM13;SPR;BHLHE40;MRPL12;HOXA5;ELOVL6;PYCR1;TLE1;FOXO4;GATA3;CDK2;SLC11A2;CAT;DLD;TRIB1;JMJD6;GNPDA1;HAT1;EGFR;NFE2L2;RAB4A;RPL39L;NUP62;ST6GALNAC2;TBPL1;RAB27A;LPGAT1;HMGCS1;GPC1;CPNE3;CDKN1B;POLD4;BMP4;NRIP1;PCNA;FOSL1;MIF;HMOX1;CDK7;PPARG;BAG3;TP53;NR3C1;CDK4;HSPD1;POLE2;ABCC5;PTGS2;EDN1;HSPB1;PKIG;TLR4;DERA;HSPA1A;CHEK1;MAPKAPK2	at13387	NA	NA	NA
GO:0006979	response to oxidative stress	http://amigo.geneontology.org/amigo/term/GO:0006979	69	16	6.95176848874598	2.3015726179463463	7.027175158432764e-4	0.22469419643273	847;1017;1906;1956;3162;3303;3315;3329;4780;5111;5601;5743;5831;7099;7157;8061	geneontology_Biological_Process	PYCR1;CDK2;MAPK9;CAT;EGFR;NFE2L2;PCNA;FOSL1;HMOX1;TP53;HSPD1;PTGS2;EDN1;HSPB1;TLR4;HSPA1A	at13387	NA	NA	NA
GO:0010035	response to inorganic substance	http://amigo.geneontology.org/amigo/term/GO:0010035	76	17	7.657020364415863	2.22018477043673	7.364683021788831e-4	0.22469419643273	847;1017;1019;1027;1906;1956;3157;3162;3329;4780;4891;5111;5601;5743;5831;8061;8895	geneontology_Biological_Process	PYCR1;CDK2;MAPK9;SLC11A2;CAT;EGFR;NFE2L2;HMGCS1;CPNE3;CDKN1B;PCNA;FOSL1;HMOX1;CDK4;HSPD1;PTGS2;EDN1	at13387	NA	NA	NA
GO:0010594	regulation of endothelial cell migration	http://amigo.geneontology.org/amigo/term/GO:0010594	27	9	2.720257234726688	3.3085106382978724	7.411365211934529e-4	0.22469419643273	652;1906;2625;3162;3315;4780;5468;5547;5743	geneontology_Biological_Process	GATA3;PRCP;NFE2L2;BMP4;HMOX1;PPARG;PTGS2;EDN1;HSPB1	at13387	NA	NA	NA
GO:0044249	cellular biosynthetic process	http://amigo.geneontology.org/amigo/term/GO:0044249	418	57	42.11361200428725	1.3534816247582204	8.453142911811762e-4	0.22469419643273	652;847;1017;1019;1022;1027;1111;1738;1906;1956;2625;2908;3157;3162;3202;3303;3315;3329;4282;4303;4780;4860;4891;5111;5427;5468;5743;5831;5867;5982;6182;6697;7088;7099;7157;8061;8204;8520;8553;8895;9261;9519;9531;9926;10007;10057;10206;10221;10610;11142;23210;23636;51071;55748;57804;79071;116832	geneontology_Biological_Process	PNP;CNDP2;RFC2;TRIM13;SPR;BHLHE40;MRPL12;HOXA5;ELOVL6;PYCR1;TLE1;FOXO4;GATA3;CDK2;SLC11A2;CAT;DLD;TRIB1;JMJD6;GNPDA1;HAT1;EGFR;NFE2L2;RAB4A;RPL39L;NUP62;ST6GALNAC2;TBPL1;LPGAT1;HMGCS1;CPNE3;CDKN1B;POLD4;BMP4;NRIP1;PCNA;FOSL1;MIF;HMOX1;CDK7;PPARG;BAG3;TP53;NR3C1;CDK4;HSPD1;POLE2;ABCC5;PTGS2;EDN1;HSPB1;PKIG;TLR4;DERA;HSPA1A;CHEK1;MAPKAPK2	at13387	NA	NA	NA
GO:0051186	cofactor metabolic process	http://amigo.geneontology.org/amigo/term/GO:0051186	57	14	5.742765273311897	2.4378499440089585	8.522814403501e-4	0.22469419643273	847;1738;1956;3157;3162;4780;4860;4891;5743;6697;22934;51071;55748;79071	geneontology_Biological_Process	PNP;CNDP2;RPIA;SPR;ELOVL6;SLC11A2;CAT;DLD;EGFR;NFE2L2;HMGCS1;HMOX1;PTGS2;DERA	at13387	NA	NA	NA
GO:1901576	organic substance biosynthetic process	http://amigo.geneontology.org/amigo/term/GO:1901576	428	58	43.12111468381565	1.3450487174388546	8.523438177148179e-4	0.22469419643273	652;847;1017;1019;1022;1027;1111;1738;1906;1956;2625;2817;2908;3157;3162;3202;3303;3315;3329;4282;4303;4780;4860;4891;5111;5427;5468;5743;5831;5867;5982;6182;6697;7088;7099;7157;8061;8204;8520;8553;8895;9261;9519;9531;9926;10007;10057;10206;10221;10610;11142;23210;23636;51071;55748;57804;79071;116832	geneontology_Biological_Process	PNP;CNDP2;RFC2;TRIM13;SPR;BHLHE40;MRPL12;HOXA5;ELOVL6;PYCR1;TLE1;FOXO4;GATA3;CDK2;SLC11A2;CAT;DLD;TRIB1;JMJD6;GNPDA1;HAT1;EGFR;NFE2L2;RAB4A;RPL39L;NUP62;ST6GALNAC2;TBPL1;LPGAT1;HMGCS1;GPC1;CPNE3;CDKN1B;POLD4;BMP4;NRIP1;PCNA;FOSL1;MIF;HMOX1;CDK7;PPARG;BAG3;TP53;NR3C1;CDK4;HSPD1;POLE2;ABCC5;PTGS2;EDN1;HSPB1;PKIG;TLR4;DERA;HSPA1A;CHEK1;MAPKAPK2	at13387	NA	NA	NA
GO:0007584	response to nutrient	http://amigo.geneontology.org/amigo/term/GO:0007584	28	9	2.8210075026795285	3.1903495440729484	0.0010019111679658854	0.22469419643273	847;1956;3157;3162;3329;5111;5468;5743;8520	geneontology_Biological_Process	CAT;HAT1;EGFR;HMGCS1;PCNA;HMOX1;PPARG;HSPD1;PTGS2	at13387	NA	NA	NA
GO:0018130	heterocycle biosynthetic process	http://amigo.geneontology.org/amigo/term/GO:0018130	316	46	31.837084673097532	1.4448559116617292	0.0010462728338702654	0.22469419643273	652;847;1017;1019;1022;1027;1111;1738;1906;1956;2625;2908;3162;3202;3303;3329;4303;4780;4860;4891;5111;5427;5468;5743;5831;5982;6182;6697;7088;7099;7157;8061;8204;8520;8553;9519;9531;10007;10206;10221;11142;23210;23636;51071;57804;79071	geneontology_Biological_Process	PNP;RFC2;TRIM13;SPR;BHLHE40;MRPL12;HOXA5;ELOVL6;PYCR1;TLE1;FOXO4;GATA3;CDK2;SLC11A2;CAT;DLD;TRIB1;JMJD6;GNPDA1;HAT1;EGFR;NFE2L2;NUP62;TBPL1;CDKN1B;POLD4;BMP4;NRIP1;PCNA;FOSL1;HMOX1;CDK7;PPARG;BAG3;TP53;NR3C1;CDK4;HSPD1;POLE2;PTGS2;EDN1;PKIG;TLR4;DERA;HSPA1A;CHEK1	at13387	NA	NA	NA
GO:0034644	cellular response to UV	http://amigo.geneontology.org/amigo/term/GO:0034644	14	7	1.4255091103965702	4.910526315789474	1.731778873453882e-4	0.3587838850899507	1026;1111;1643;4609;5603;5743;7157	geneontology_Biological_Process	MYC;TP53;CDKN1A;PTGS2;DDB2;MAPK13;CHEK1	brequinar	BRD-K96123349	dihydroorotate dehydrogenase inhibitor	DHODH
GO:0071482	cellular response to light stimulus	http://amigo.geneontology.org/amigo/term/GO:0071482	15	7	1.527331189710611	4.583157894736842	2.9781724881006166e-4	0.3587838850899507	1026;1111;1643;4609;5603;5743;7157	geneontology_Biological_Process	MYC;TP53;CDKN1A;PTGS2;DDB2;MAPK13;CHEK1	brequinar	BRD-K96123349	dihydroorotate dehydrogenase inhibitor	DHODH
GO:0009411	response to UV	http://amigo.geneontology.org/amigo/term/GO:0009411	25	9	2.5455519828510185	3.5355789473684207	4.170289249398884e-4	0.3587838850899507	1026;1111;1153;1643;2956;4609;5603;5743;7157	geneontology_Biological_Process	MYC;CIRBP;TP53;CDKN1A;PTGS2;DDB2;MAPK13;MSH6;CHEK1	brequinar	BRD-K96123349	dihydroorotate dehydrogenase inhibitor	DHODH
GO:0071478	cellular response to radiation	http://amigo.geneontology.org/amigo/term/GO:0071478	25	8	2.5455519828510185	3.142736842105263	0.002164365133311419	1	1026;1111;1643;4609;5603;5743;7157;8091	geneontology_Biological_Process	HMGA2;MYC;TP53;CDKN1A;PTGS2;DDB2;MAPK13;CHEK1	brequinar	BRD-K96123349	dihydroorotate dehydrogenase inhibitor	DHODH
GO:0006112	energy reserve metabolic process	http://amigo.geneontology.org/amigo/term/GO:0006112	12	5	1.2218649517684887	4.092105263157895	0.004378341787494078	1	2548;2673;2778;4609;5255	geneontology_Biological_Process	PHKA1;GFPT1;GAA;MYC;GNAS	brequinar	BRD-K96123349	dihydroorotate dehydrogenase inhibitor	DHODH
GO:0055114	oxidation-reduction process	http://amigo.geneontology.org/amigo/term/GO:0055114	98	18	9.978563772775992	1.8038668098818473	0.006392863910580471	1	39;1429;2548;2673;2778;3416;4609;5255;5743;8574;8974;10797;26227;27244;51170;51635;54205;84890	geneontology_Biological_Process	PHKA1;AKR7A2;SESN1;GFPT1;ADO;DHRS7;GAA;MYC;P4HA2;IDE;MTHFD2;GNAS;PTGS2;CRYZ;HSD17B11;ACAT2;CYCS;PHGDH	brequinar	BRD-K96123349	dihydroorotate dehydrogenase inhibitor	DHODH
GO:0006091	generation of precursor metabolites and energy	http://amigo.geneontology.org/amigo/term/GO:0006091	64	13	6.516613076098607	1.9949013157894735	0.00888922625880828	1	1050;2548;2673;2778;3416;4609;5255;6774;8574;8974;10007;26227;54205	geneontology_Biological_Process	PHKA1;GNPDA1;AKR7A2;STAT3;GFPT1;GAA;MYC;P4HA2;IDE;CEBPA;GNAS;CYCS;PHGDH	brequinar	BRD-K96123349	dihydroorotate dehydrogenase inhibitor	DHODH
GO:0009416	response to light stimulus	http://amigo.geneontology.org/amigo/term/GO:0009416	38	9	3.869239013933548	2.326038781163435	0.01071225827821487	1	1026;1111;1153;1643;2956;4609;5603;5743;7157	geneontology_Biological_Process	MYC;CIRBP;TP53;CDKN1A;PTGS2;DDB2;MAPK13;MSH6;CHEK1	brequinar	BRD-K96123349	dihydroorotate dehydrogenase inhibitor	DHODH
GO:0016787	hydrolase activity	http://amigo.geneontology.org/amigo/term/GO:0016787	178	27	18.12433011789925	1.4897102306327614	0.012908494318974562	1	16;994;1983;2548;2778;2956;3416;3628;4125;4651;5331;5777;5921;6499;8318;8574;8607;10007;10057;10058;10513;10797;11072;23659;54205;55699;84617	geneontology_Molecular_Function	CDC25B;ABCC5;EIF5;SKIV2L;GNPDA1;AKR7A2;PTPN6;RUVBL1;GAA;RASA1;MAN2B1;TUBB6;IDE;DUSP14;AARS;PLA2G15;MTHFD2;ABCB6;GNAS;INPP1;IARS2;CYCS;CDC45;PLCB3;APPBP2;MSH6;MYO10	brequinar	BRD-K96123349	dihydroorotate dehydrogenase inhibitor	DHODH
GO:0001228	DNA-binding transcription activator activity, RNA polymerase II-specific	http://amigo.geneontology.org/amigo/term/GO:0001228	49	10	4.989281886387996	2.004296455424275	0.020851480277157997	1	466;1050;1870;3202;3206;4609;6774;7157;8091;22926	geneontology_Molecular_Function	HMGA2;STAT3;MYC;ATF6;CEBPA;TP53;E2F2;HOXA10;ATF1;HOXA5	brequinar	BRD-K96123349	dihydroorotate dehydrogenase inhibitor	DHODH
GO:0044272	sulfur compound biosynthetic process	http://amigo.geneontology.org/amigo/term/GO:0044272	13	4	0.43193997856377275	9.260545905707197	5.803718771686395e-4	1	1738;55748;58478;79094	geneontology_Biological_Process	DLD;CNDP2;CHAC1;ENOPH1	dasatinib	NA	NA	NA
GO:0019887	protein kinase regulator activity	http://amigo.geneontology.org/amigo/term/GO:0019887	32	5	1.0632368703108253	4.702620967741936	0.003096974211822312	1	890;899;2065;9133;11142	geneontology_Molecular_Function	CCNB2;CCNF;ERBB3;CCNA2;PKIG	dasatinib	NA	NA	NA
GO:0022904	respiratory electron transport chain	http://amigo.geneontology.org/amigo/term/GO:0022904	10	3	0.3322615219721329	9.029032258064516	0.0034082429572392936	1	1738;11232;54205	geneontology_Biological_Process	CYCS;POLG2;DLD	dasatinib	NA	NA	NA
GO:0019207	kinase regulator activity	http://amigo.geneontology.org/amigo/term/GO:0019207	35	5	1.162915326902465	4.299539170506913	0.004649404907591581	1	890;899;2065;9133;11142	geneontology_Molecular_Function	CCNB2;CCNF;ERBB3;CCNA2;PKIG	dasatinib	NA	NA	NA
GO:1902107	positive regulation of leukocyte differentiation	http://amigo.geneontology.org/amigo/term/GO:1902107	22	4	0.7309753483386924	5.472140762463344	0.0048066783817097836	1	572;2778;7048;55012	geneontology_Biological_Process	GNAS;TGFBR2;PPP2R3C;BAD	dasatinib	NA	NA	NA
GO:0022900	electron transport chain	http://amigo.geneontology.org/amigo/term/GO:0022900	22	4	0.7309753483386924	5.472140762463344	0.0048066783817097836	1	1738;7358;11232;54205	geneontology_Biological_Process	UGDH;CYCS;POLG2;DLD	dasatinib	NA	NA	NA
GO:0006790	sulfur compound metabolic process	http://amigo.geneontology.org/amigo/term/GO:0006790	24	4	0.797427652733119	5.016129032258064	0.006662432308356392	1	1738;55748;58478;79094	geneontology_Biological_Process	DLD;CNDP2;CHAC1;ENOPH1	dasatinib	NA	NA	NA
GO:0003924	GTPase activity	http://amigo.geneontology.org/amigo/term/GO:0003924	25	4	0.8306538049303323	4.815483870967742	0.007747716146487615	1	1983;2778;5909;84617	geneontology_Molecular_Function	GNAS;EIF5;RAP1GAP;TUBB6	dasatinib	NA	NA	NA
GO:0009055	electron transfer activity	http://amigo.geneontology.org/amigo/term/GO:0009055	14	3	0.46516613076098606	6.449308755760368	0.009441162564992611	1	1738;7358;54205	geneontology_Molecular_Function	UGDH;CYCS;DLD	dasatinib	NA	NA	NA
GO:0030234	enzyme regulator activity	http://amigo.geneontology.org/amigo/term/GO:0030234	96	8	3.189710610932476	2.508064516129032	0.010003850469492481	1	572;890;899;2065;2778;5909;9133;11142	geneontology_Molecular_Function	CCNB2;GNAS;CCNF;ERBB3;RAP1GAP;CCNA2;PKIG;BAD	dasatinib	NA	NA	NA
GO:0008380	RNA splicing	http://amigo.geneontology.org/amigo/term/GO:0008380	29	15	6.309753483386924	2.377271955155427	2.9990697647130915e-4	0.27982668313001197	1153;1994;3303;3312;4154;5438;5440;9128;10285;10898;11325;22794;23658;54957;80746	geneontology_Biological_Process	PRPF4;TSEN2;POLR2I;LSM5;DDX42;TXNL4B;HSPA1A;HSPA8;CASC3;SMNDC1;CPSF4;POLR2K;MBNL1;ELAVL1;CIRBP	l-ergothioneine	BRD-K26341917	free radical scavenger	unknown
GO:0000375	RNA splicing, via transesterification reactions	http://amigo.geneontology.org/amigo/term/GO:0000375	24	13	5.221864951768489	2.4895320197044333	4.336717289887826e-4	0.27982668313001197	1153;1994;3312;4154;5438;5440;9128;10285;10898;11325;22794;23658;54957	geneontology_Biological_Process	PRPF4;POLR2I;LSM5;DDX42;TXNL4B;HSPA8;CASC3;SMNDC1;CPSF4;POLR2K;MBNL1;ELAVL1;CIRBP	l-ergothioneine	BRD-K26341917	free radical scavenger	unknown
GO:0000377	RNA splicing, via transesterification reactions with bulged adenosine as nucleophile	http://amigo.geneontology.org/amigo/term/GO:0000377	24	13	5.221864951768489	2.4895320197044333	4.336717289887826e-4	0.27982668313001197	1153;1994;3312;4154;5438;5440;9128;10285;10898;11325;22794;23658;54957	geneontology_Biological_Process	PRPF4;POLR2I;LSM5;DDX42;TXNL4B;HSPA8;CASC3;SMNDC1;CPSF4;POLR2K;MBNL1;ELAVL1;CIRBP	l-ergothioneine	BRD-K26341917	free radical scavenger	unknown
GO:0000398	mRNA splicing, via spliceosome	http://amigo.geneontology.org/amigo/term/GO:0000398	24	13	5.221864951768489	2.4895320197044333	4.336717289887826e-4	0.27982668313001197	1153;1994;3312;4154;5438;5440;9128;10285;10898;11325;22794;23658;54957	geneontology_Biological_Process	PRPF4;POLR2I;LSM5;DDX42;TXNL4B;HSPA8;CASC3;SMNDC1;CPSF4;POLR2K;MBNL1;ELAVL1;CIRBP	l-ergothioneine	BRD-K26341917	free radical scavenger	unknown
GO:0046890	regulation of lipid biosynthetic process	http://amigo.geneontology.org/amigo/term/GO:0046890	24	12	5.221864951768489	2.298029556650246	0.0018489704264417206	0.9544385341292163	207;672;949;1019;1958;2222;5743;7376;9926;51422;57406;79071	geneontology_Biological_Process	NR1H2;ABHD6;LPGAT1;ELOVL6;SCARB1;FDFT1;AKT1;EGR1;PRKAG2;CDK4;BRCA1;PTGS2	l-ergothioneine	BRD-K26341917	free radical scavenger	unknown
GO:0055114	oxidation-reduction process	http://amigo.geneontology.org/amigo/term/GO:0055114	98	32	21.322615219721328	1.5007539961797527	0.005495780158891628	1	39;178;207;664;874;1429;1666;2778;4846;5092;5211;5743;5831;5836;6342;6390;6697;9650;10131;10493;11232;23410;23530;27244;50814;51170;51422;54205;55256;55818;55847;57019	geneontology_Biological_Process	NSDHL;POLG2;VAT1;AGL;HSD17B11;ACAT2;SESN1;GNAS;CIAPIN1;KDM3A;ADI1;SPR;PYCR1;CISD1;NNT;SCP2;PFKL;CYCS;SIRT3;MTFR1;SDHB;TRAP1;AKT1;CBR3;CRYZ;PRKAG2;NOS3;BNIP3;PCBD1;PTGS2;PYGL;DECR1	l-ergothioneine	BRD-K26341917	free radical scavenger	unknown
GO:0043487	regulation of RNA stability	http://amigo.geneontology.org/amigo/term/GO:0043487	12	7	2.6109324758842445	2.6810344827586206	0.006087614166780053	1	207;1153;1994;3303;3312;9261;10644	geneontology_Biological_Process	HSPA1A;MAPKAPK2;HSPA8;AKT1;ELAVL1;CIRBP;IGF2BP2	l-ergothioneine	BRD-K26341917	free radical scavenger	unknown
GO:0043488	regulation of mRNA stability	http://amigo.geneontology.org/amigo/term/GO:0043488	12	7	2.6109324758842445	2.6810344827586206	0.006087614166780053	1	207;1153;1994;3303;3312;9261;10644	geneontology_Biological_Process	HSPA1A;MAPKAPK2;HSPA8;AKT1;ELAVL1;CIRBP;IGF2BP2	l-ergothioneine	BRD-K26341917	free radical scavenger	unknown
GO:0061013	regulation of mRNA catabolic process	http://amigo.geneontology.org/amigo/term/GO:0061013	12	7	2.6109324758842445	2.6810344827586206	0.006087614166780053	1	207;1153;1994;3303;3312;9261;10644	geneontology_Biological_Process	HSPA1A;MAPKAPK2;HSPA8;AKT1;ELAVL1;CIRBP;IGF2BP2	l-ergothioneine	BRD-K26341917	free radical scavenger	unknown
GO:0016071	mRNA metabolic process	http://amigo.geneontology.org/amigo/term/GO:0016071	58	21	12.619506966773848	1.664090368608799	0.006686467902503379	1	207;902;1153;1994;3303;3312;4154;5438;5440;6050;7157;9128;9261;10285;10644;10898;11325;22794;23658;54957;80746	geneontology_Biological_Process	PRPF4;TSEN2;POLR2I;RNH1;LSM5;DDX42;TXNL4B;HSPA1A;MAPKAPK2;HSPA8;CASC3;AKT1;SMNDC1;CPSF4;POLR2K;MBNL1;TP53;CCNH;ELAVL1;CIRBP;IGF2BP2	l-ergothioneine	BRD-K26341917	free radical scavenger	unknown
GO:0005976	polysaccharide metabolic process	http://amigo.geneontology.org/amigo/term/GO:0005976	13	8	2.2711682743837085	3.5224162340726757	4.326051103243911e-4	1	178;207;1213;5236;5257;5261;5836;51422	geneontology_Biological_Process	AKT1;AGL;PHKB;CLTC;PRKAG2;PHKG2;PYGL;PGM1	lasalocid	NA	NA	NA
GO:0044264	cellular polysaccharide metabolic process	http://amigo.geneontology.org/amigo/term/GO:0044264	11	7	1.9217577706323685	3.64249860568879	7.790209759650502e-4	1	178;207;5236;5257;5261;5836;51422	geneontology_Biological_Process	AKT1;AGL;PHKB;PRKAG2;PHKG2;PYGL;PGM1	lasalocid	NA	NA	NA
GO:0006112	energy reserve metabolic process	http://amigo.geneontology.org/amigo/term/GO:0006112	12	7	2.0964630225080385	3.338957055214724	0.0015961973703246812	1	178;207;5236;5257;5261;5836;51422	geneontology_Biological_Process	AKT1;AGL;PHKB;PRKAG2;PHKG2;PYGL;PGM1	lasalocid	NA	NA	NA
GO:0003723	RNA binding	http://amigo.geneontology.org/amigo/term/GO:0003723	119	32	20.789924973204716	1.539207093880497	0.003933099781731841	1	310;672;1153;1213;1429;1759;1983;2146;3312;3329;4088;4154;6184;6894;8243;8480;9221;10146;10153;10180;10285;10523;10644;10898;10969;11072;23131;23499;23658;51335;55699;79080	geneontology_Molecular_Function	CHERP;CEBPZ;BRCA1;CLTC;TARBP1;IARS2;HSPA8;IGF2BP2;RPN1;HSPD1;EZH2;DUSP14;NOLC1;SMAD3;CIRBP;MBNL1;RAE1;LSM5;EBNA1BP2;GPATCH8;SMC1A;G3BP1;RBM6;CRYZ;ANXA7;DNM1;MACF1;SMNDC1;CPSF4;NGRN;EIF5;CCDC86	lasalocid	NA	NA	NA
GO:0015980	energy derivation by oxidation of organic compounds	http://amigo.geneontology.org/amigo/term/GO:0015980	37	13	6.464094319399785	2.0111092687779806	0.00654755203822921	1	178;207;3091;3416;5236;5257;5261;5836;6390;9650;23530;51422;54205	geneontology_Biological_Process	AKT1;AGL;PHKB;CYCS;PRKAG2;HIF1A;PHKG2;IDE;PYGL;PGM1;NNT;SDHB;MTFR1	lasalocid	NA	NA	NA
GO:0009060	aerobic respiration	http://amigo.geneontology.org/amigo/term/GO:0009060	12	6	2.0964630225080385	2.861963190184049	0.009559763506441499	1	3091;3416;6390;9650;23530;54205	geneontology_Biological_Process	CYCS;HIF1A;IDE;NNT;SDHB;MTFR1	lasalocid	NA	NA	NA
GO:0005635	nuclear envelope	http://amigo.geneontology.org/amigo/term/GO:0005635	49	15	8.560557341907824	1.752222361337173	0.014739285463617913	1	310;1956;3300;3482;4088;5108;6804;8480;9112;9688;10682;27346;54386;55746;79073	geneontology_Cellular_Component	EBP;IGF2R;SMAD3;NUP93;TMEM109;RAE1;EGFR;PCM1;TERF2IP;ANXA7;MTA1;DNAJB2;STX1A;NUP133;TMEM97	lasalocid	NA	NA	NA
GO:0009266	response to temperature stimulus	http://amigo.geneontology.org/amigo/term/GO:0009266	28	10	4.891747052518756	2.044259421560035	0.014857068106318372	1	207;1153;3312;3329;3337;5468;5566;6117;6119;9261	geneontology_Biological_Process	AKT1;RPA3;HSPA8;PPARG;HSPD1;MAPKAPK2;CIRBP;PRKACA;RPA1;DNAJB1	lasalocid	NA	NA	NA
GO:0072686	mitotic spindle	http://amigo.geneontology.org/amigo/term/GO:0072686	13	6	2.2711682743837085	2.6418121755545068	0.015222085077398528	1	998;1213;6990;8243;8480;9126	geneontology_Cellular_Component	CLTC;CDC42;DYNLT3;RAE1;SMC1A;SMC3	lasalocid	NA	NA	NA
GO:0009056	catabolic process	http://amigo.geneontology.org/amigo/term/GO:0009056	231	51	40.356913183279744	1.2637240060552943	0.02292054203594307	1	39;128;178;207;310;533;644;874;949;1027;1153;1213;1429;1666;1956;3091;3251;3300;3312;3416;3964;4088;4860;5092;5236;5261;5300;5331;5566;5601;5720;5836;6050;6599;7511;9112;9261;10434;10644;23014;23077;23326;23530;23658;29978;51005;51024;51382;51422;64422;89910	geneontology_Biological_Process	USP22;XPNPEP1;AKT1;AGL;PSME1;FBXO21;PIN1;ATP6V1D;CLTC;HSPA8;IGF2BP2;PRKAG2;HIF1A;PHKG2;CDKN1B;PLCB3;MAPKAPK2;SCARB1;IDE;ATP6V0B;SMAD3;CIRBP;HPRT1;FIS1;MYCBP2;LSM5;UBQLN2;ATG3;PYGL;PRKACA;LGALS8;DECR1;EGFR;UBE3B;PGM1;LYPLA1;BLVRA;PCBD1;CRYZ;ANXA7;RNH1;NNT;MTA1;ADH5;DNAJB2;AMDHD2;PNP;ACAT2;CBR3;SMARCC1;MAPK9	lasalocid	NA	NA	NA
GO:0016125	sterol metabolic process	http://amigo.geneontology.org/amigo/term/GO:0016125	20	10	0.9646302250803858	10.366666666666667	3.1589606486193134e-9	5.746753201751886e-6	39;47;2222;3157;3638;3988;4864;10682;50814;79071	geneontology_Biological_Process	LIPA;ELOVL6;NSDHL;ACLY;NPC1;ACAT2;FDFT1;EBP;HMGCS1;INSIG1	sta-5326	NA	NA	NA
GO:0006695	cholesterol biosynthetic process	http://amigo.geneontology.org/amigo/term/GO:0006695	12	8	0.5787781350482315	13.822222222222223	6.679682140742216e-9	5.746753201751886e-6	39;47;2222;3157;3638;10682;50814;79071	geneontology_Biological_Process	ELOVL6;NSDHL;ACLY;ACAT2;FDFT1;EBP;HMGCS1;INSIG1	sta-5326	NA	NA	NA
GO:1902653	secondary alcohol biosynthetic process	http://amigo.geneontology.org/amigo/term/GO:1902653	12	8	0.5787781350482315	13.822222222222223	6.679682140742216e-9	5.746753201751886e-6	39;47;2222;3157;3638;10682;50814;79071	geneontology_Biological_Process	ELOVL6;NSDHL;ACLY;ACAT2;FDFT1;EBP;HMGCS1;INSIG1	sta-5326	NA	NA	NA
GO:0016126	sterol biosynthetic process	http://amigo.geneontology.org/amigo/term/GO:0016126	13	8	0.6270096463022508	12.75897435897436	1.6748429865209857e-8	9.456684452254413e-6	39;47;2222;3157;3638;10682;50814;79071	geneontology_Biological_Process	ELOVL6;NSDHL;ACLY;ACAT2;FDFT1;EBP;HMGCS1;INSIG1	sta-5326	NA	NA	NA
GO:0008203	cholesterol metabolic process	http://amigo.geneontology.org/amigo/term/GO:0008203	18	9	0.8681672025723473	10.366666666666667	2.1983768583311303e-8	9.456684452254413e-6	39;47;2222;3157;3638;4864;10682;50814;79071	geneontology_Biological_Process	ELOVL6;NSDHL;ACLY;NPC1;ACAT2;FDFT1;EBP;HMGCS1;INSIG1	sta-5326	NA	NA	NA
GO:1902652	secondary alcohol metabolic process	http://amigo.geneontology.org/amigo/term/GO:1902652	18	9	0.8681672025723473	10.366666666666667	2.1983768583311303e-8	9.456684452254413e-6	39;47;2222;3157;3638;4864;10682;50814;79071	geneontology_Biological_Process	ELOVL6;NSDHL;ACLY;NPC1;ACAT2;FDFT1;EBP;HMGCS1;INSIG1	sta-5326	NA	NA	NA
GO:0008202	steroid metabolic process	http://amigo.geneontology.org/amigo/term/GO:0008202	33	11	1.5916398713826365	6.911111111111111	8.321816236112056e-8	3.0683725293436025e-5	39;47;2222;3157;3638;3988;4864;6696;10682;50814;79071	geneontology_Biological_Process	LIPA;ELOVL6;NSDHL;ACLY;NPC1;ACAT2;SPP1;FDFT1;EBP;HMGCS1;INSIG1	sta-5326	NA	NA	NA
GO:0044283	small molecule biosynthetic process	http://amigo.geneontology.org/amigo/term/GO:0044283	68	14	3.2797427652733115	4.268627450980393	8.905279207382932e-7	2.8730657042819185e-4	39;47;230;2222;3157;3638;5211;5743;6774;10682;50814;54541;57761;79071	geneontology_Biological_Process	ELOVL6;NSDHL;ACLY;PFKL;ACAT2;DDIT4;FDFT1;EBP;HMGCS1;PTGS2;TRIB3;INSIG1;ALDOC;STAT3	sta-5326	NA	NA	NA
GO:0006694	steroid biosynthetic process	http://amigo.geneontology.org/amigo/term/GO:0006694	20	8	0.9646302250803858	8.293333333333335	1.2710380545843947e-6	3.280549218882323e-4	39;47;2222;3157;3638;10682;50814;79071	geneontology_Biological_Process	ELOVL6;NSDHL;ACLY;ACAT2;FDFT1;EBP;HMGCS1;INSIG1	sta-5326	NA	NA	NA
GO:0046165	alcohol biosynthetic process	http://amigo.geneontology.org/amigo/term/GO:0046165	20	8	0.9646302250803858	8.293333333333335	1.2710380545843947e-6	3.280549218882323e-4	39;47;2222;3157;3638;10682;50814;79071	geneontology_Biological_Process	ELOVL6;NSDHL;ACLY;ACAT2;FDFT1;EBP;HMGCS1;INSIG1	sta-5326	NA	NA	NA
